# R-loop imbalance compromises virulence in *Salmonella enterica*

**DOI:** 10.1101/2025.01.19.633779

**Authors:** Diego A. Pedraza-Delgado, Julia Jiménez-Espadafor, Miriam Ortiz-Padilla, Joaquín Bernal-Bayard, Francisco Ramos-Morales, Roberto Balbontín

## Abstract

Bacterial virulence and antibiotic resistance are interconnected global threats that can synergize to multiply their adverse effects on health and economy. Two proposed strategies to address this dual challenge are non-biocidal inhibition of virulence traits (anti-virulence strategy) and manipulation of eco-evolutionary dynamics in bacterial populations to hinder dissemination of antibiotic resistance (anti-resistance strategy). Both strategies require identifying factors involved in bacterial gene expression, fitness and evolution. R-loops strongly influence these traits, as well as fitness of bacteria carrying antibiotic resistance mutations. This makes the enzyme responsible for R-loop degradation, the RNase HI, a promising target for anti-resistance approaches. Interestingly, the involvement of R-loops in gene expression could also make RNase HI a potential target for anti-virulence strategies. In this study, we explored this possibility by investigating the effects of RNase HI deficiency on the pathogenicity of *Salmonella enterica*. We found that the absence of RNase HI alters the expression of genes associated with virulence both at the population and single-cell levels, and both *ex vivo* and during infection of mammalian cells. Furthermore, we observed that RNase HI depletion causes defects in phenotypes associated with virulence, such as motility and biofilm formation. Lack of RNase HI also reduces the ability of *Salmonella* to survive within macrophages. However, lack of RNase HI does not significantly affect the invasion of mammalian epithelial cells or their immune response. Overall, our results demonstrate a pleiotropic influence of R-loops on bacterial virulence, suggesting that RNase HI could be a target for anti-virulence strategies. These findings provide a theoretical framework for the development of dual anti-resistance and anti-virulence interventions based on RNase HI targeting.
