## Supplementary material for "R-loop imbalance compromises virulence in *Salmonella enterica*": Data S1

### Sheet: Figure 1
Strains	Replicate	LB	LB 0.3M NaCl	LPM
iagB	1	-0.452197	-0.807039	0.083859
RB1401/RB1400	2	-0.29084	-0.752415	-0.0110816
	3	-0.182307	-0.709629	-0.244903
pipB2	1	0.0429278	-0.551231	-1.28308
RB1407/RB1406	2	0.235658	-0.560106	-1.72309
	3	-0.0175943	-0.654884	-1.41577
sseK3	1	0.114463	-0.367636	0.440849
RB1403/RB1402	2	-0.0110935	-0.249583	0.64224
	3	-0.0962598	-0.147335	0.525547
sseC	1	-1.19899	-0.20336	0.0287104
RB1405/RB1404	2	-1.24855	-0.611621	-0.144295
	3	-1.23209	-0.565539	-0.0621235
ssaV	1	0.223249	-0.122938	0.882547
RB1423/RB1422	2	0.13153	-0.571492	0.929812
	3	0.0297329	-0.581629	0.857564
spvB	1	-0.693397	-0.766979	-1.56412
RB1393/RB1392	2	-0.6255	-0.665037	-1.55123
	3	-0.696795	-0.7885	-1.65832
kdpD	1	-0.0311131	-0.0517382	-0.0353578
RB1395/RB1394	2	-0.102065	-0.242773	-0.133558
	3	-0.148304	-0.333638	-0.194238
rfaB	1	-0.25624	-0.405261	-0.324604
RB1399/RB1398	2	-0.297392	-0.401652	-0.913785
	3	-0.254651	-0.315355	-0.565385
proV	1	-0.119525	-0.797152	-0.0144382
RB1409/RB1408	2	-0.14479	-1.18331	-0.214325
	3	-0.366556	-1.07041	-0.296044
hupA	1	-0.231908	-0.604867	-0.00374117
RB1415/RB1414	2	-0.200676	-0.747749	-0.201913
	3	-0.198084	-0.717759	-0.67207
nixA	1	0.021045	-0.15621	-0.016253
RB1411/RB1412	2	-0.0387413	-0.464636	-0.761272
	3	-0.153958	-0.330884	-1.0411
entF	1	0.810852	0.994926	-0.4077
RB1413/RB1412	2	1.33201	1.22379	-0.464192
	3	1.47931	1.36257	-0.659537
lsrF	1	-0.0607475	-0.882449	-0.619772
RB1417/RB1416	2	-0.0783962	-0.720063	-0.746489
	3	-0.0700482	-0.787944	-1.00948
luxS	1	0.114134	0.357109	0.657043
RB1419/RB1418	2	0.102895	-0.02147	0.669566
	3	-0.0861628	-0.146601	0.87728
rhs	1	-0.148955	-0.195331	-0.44113
RB1421/RB1420	2	-0.288212	-0.433432	-1.12858
	3	-0.37082	-0.552554	-0.708671

### Sheet: Figure 2B & C
Condition	Strain	Replicate	% ON
		1	75.5615
		2	72.3237
	RB1512	3	71.6633
		4	75.8906
		5	67.7223
LB		6	67.5216
		1	92.0938
		2	92.1897
	RB1513	3	89.3034
		4	86.1706
		5	89.3799
		6	82.9905
		1	16.682
		2	19.2613
	RB1512	3	21.9157
		4	17.7298
		5	20.8446
NCE		6	21.9876
		1	51.7399
		2	41.147
	RB1513	3	41.9534
		4	51.6366
		5	48.6028
		6	50.62

### Sheet: Figure 3B & C
Strain	Replicate	Ratio OD580/OD600
	1	2.80808
	2	2.91284
	3	2.93933
WT	4	2.51966
RB1379	5	2.57942
	6	2.54838
	7	2.19472
	8	2.38855
	9	2.53228
	1	0.871037
	2	0.781944
	3	1.34216
ΔrnhA	4	0.834294
RB1382	5	1.1984
	6	0.68223
	7	1.21773
	8	1.2303
	9	1.13048
	1	0.276138
	2	0.231025
	3	0.233903
ΔcsgD	4	0.16082
RB230	5	0.189132
	6	0.183387
	7	0.238131
	8	0.228593
	9	0.223547

### Sheet: Figure 4
Strain	Replicate	mm/h
	1	2.09892
	2	2.10954
	3	2.09771
	4	2.02058
	5	2.50762
	6	1.99683
	7	2.11839
	8	2.10593
WT	9	1.82546
RB1379	10	2.10911
	11	2.27629
	12	2.31018
	13	2.18468
	14	2.15371
	15	2.13525
	16	2.08343
	17	2.31732
	18	2.34375
	19	2.43725
	20	2.39754
	21	2.15396
	22	2.30157
	23	2.34093
	24	2.27814
	1	1.65779
	2	1.5295
	3	1.39375
	4	1.53367
	5	1.38458
	6	1.38925
	7	1.324
	8	1.23143
ΔrnhA	9	1.41114
RB1382	10	1.46939
	11	1.48054
	12	1.33046
	13	1.48389
	14	0.965679
	15	1.48954
	16	1.46325
	17	1.46325
	18	1.549
	19	1.276
	20	1.58686
	1	0.039
	2	0.039
	3	0.0312083
	4	0.0321667
	5	0.0397917
	6	0.039
	7	0.0341071
	8	0.0275714
	9	0.02675
	10	0.02675
ΔfliGHI	11	0.0275714
RB207	12	0.036
	13	0.0298929
	14	0.0334286
	15	0.02675
	16	0.0275714
	17	0.02675
	18	0.0334286
	19	0.0241071
	20	0.0275714
	21	0.0211429
	22	0.02675
	23	0.0275714
	24	0.0334286

### Sheet: Figure 5
Time	Strain	Replicate	Populations	Number of bacteria
			Total bacteria	43426
			sfGFP+ mCherry+	17
		1	mCherry+	40
			sfGFP- mCherry-	42471
	RB1436		sfGFP+	898
			Total bacteria	44270
			sfGFP+ mCherry+	9
		2	mCherry+	44
			sfGFP- mCherry-	43492
30 minutes			sfGFP+	725
			Total bacteria	46601
			sfGFP+ mCherry+	15
		1	mCherry+	48
			sfGFP- mCherry-	45494
	RB1437		sfGFP+	1044
			Total bacteria	45408
			sfGFP+ mCherry+	11
		2	mCherry+	44
			sfGFP- mCherry-	44442
			sfGFP+	911
			Total bacteria	67527
			sfGFP+ mCherry+	48
		1	mCherry+	6030
			sfGFP- mCherry-	61135
	RB1436		sfGFP+	314
			Total bacteria	69998
			sfGFP+ mCherry+	20
		2	mCherry+	5756
			sfGFP- mCherry-	64052
24h			sfGFP+	170
			Total bacteria	87512
			sfGFP+ mCherry+	244
		1	mCherry+	22807
			sfGFP- mCherry-	64346
	RB1437		sfGFP+	115
			Total bacteria	87382
			sfGFP+ mCherry+	283
		2	mCherry+	21441
			sfGFP- mCherry-	65527
			sfGFP+	131

### Sheet: Figure 6
Strain	Replicate	Invasion rate
	1	0.000387924
	2	0.000102033
	3	9.72274e-05
	4	0.000395238
	5	0.000690476
	6	0.00220476
	7	7.70344e-05
	8	0.000141863
	9	0.00013698
RB1440	10	0.000144974
	11	0.000279365
	12	0.000220106
	13	0.000230097
	14	0.000186408
	15	4.1784e-05
	16	7.1831e-05
	17	2.25352e-05
	18	0.00364156
	19	0.00166753
	20	0.0052
	1	1.19134e-05
	2	1.66065e-05
	3	2.59928e-05
	4	0.000296
	5	0.002136
	6	0.00232
	7	0.000577103
	8	0.000189252
	9	0.000199766
	10	0.000229965
	11	0.000212544
	12	0.0008223
	13	0.000123784
RB1442	14	0.00187798
	15	0.000320955
	16	0.000151261
	17	0.000220588
	18	0.000150895
	19	0.000506394
	20	0.000178571
	21	3.06122e-05
	22	0.00148299
	23	0.00137415
	24	0.000863946
	25	0.00111565
	1	5.35906e-08
	2	2.14362e-08
	3	2.14362e-08
	4	5.26749e-07
	5	3.6214e-07
	6	7.57202e-07
	7	3.06834e-07
	8	6.9735e-08
	9	1.53417e-07
	10	5.30055e-06
RB1514	11	3.38798e-06
	12	4.53552e-06
	13	1.6791e-07
	14	1.1194e-07
	15	0
	16	3.66848e-07
	17	3.53261e-07
	18	4.38596e-07
	19	8.77193e-08
	20	1.49123e-06

### Sheet: Figure 7
Strain	Replicate	CIP
RB1379	1	1.01278
vs	2	0.982397
RB1425	3	1.08522
SV6106	1	0.253743
vs	2	0.315367
RB1425	3	0.273037
	1	0.351192
	2	0.239218
	3	0.201851
	4	0.298368
RB1382	5	0.208104
vs	6	0.210586
RB1425	7	0.44457
	8	0.21944
	9	0.321926
	10	0.305533
	11	0.300522
	12	0.505482

### Sheet: Figure 8
Strain	Replicate	[IL-8] (pg/mL)
	1	57.3478
	2	60.9377
WT	3	60.115
RB1440	4	73.5611
	5	81.1155
	6	95.1097
	1	56.1512
	2	54.0571
ΔrnhA	3	53.3092
RB1442	4	100.063
	5	110.59
	6	116.906
	1	12.9978
	2	15.391
ΔSPI-1 ΔSPI-2	3	15.0919
RB1514	4	21.4234
	5	23.1572
	6	22.2903
	1	7.46335
	2	7.46335
Not	3	7.01462
infected	4	10.5252
	5	8.1722
	6	8.29604

### Sheet: Figure S1A
Strains	RB13	79-1	RB13	79-2	RB13	79-3	RB13	79-4	RB13	79-5	RB13	79-6	RB13	79-7	RB13	79-8	RB13	82-1	RB13	82-2	RB13	82-3	RB13	82-4	RB13	82-5	RB13	82-6	RB13	82-7	RB13	82-8	RB13	82-9	RB13	82-10
Time (h)	Tech. repl. 1	Tech. repl. 2	Tech. repl. 1	Tech. repl. 2	Tech. repl. 1	Tech. repl. 2	Tech. repl. 1	Tech. repl. 2	Tech. repl. 1	Tech. repl. 2	Tech. repl. 1	Tech. repl. 2	Tech. repl. 1	Tech. repl. 2	Tech. repl. 1	Tech. repl. 2	Tech. repl. 1	Tech. repl. 2	Tech. repl. 1	Tech. repl. 2	Tech. repl. 1	Tech. repl. 2	Tech. repl. 1	Tech. repl. 2	Tech. repl. 1	Tech. repl. 2	Tech. repl. 1	Tech. repl. 2	Tech. repl. 1	Tech. repl. 2	Tech. repl. 1	Tech. repl. 2	Tech. repl. 1	Tech. repl. 2	Tech. repl. 1	Tech. repl. 2
0	0.0101799	0.00917989	0.00417989	0.00117989	0.00617989	0.00717989	0.00469551	0.00569551	0.00169551	0.00569551	0.00569551	0.00569551	0.00369551	0.00069551	0.0326955	0.0136955	0.00517989	0.000179894	-0.00482011	0.00217989	0.00217989	0.00117989	0.000179894	-0.00182011	0.00517989	0.0111799	-0.00130449	0.00869551	0.00169551	-0.00030449	0.00669551	0.00669551	-0.00230449	0.00469551	0.00169551	0.00269551
0.5	0.0161799	0.0141799	0.00917989	0.00617989	0.0111799	0.0111799	0.00769551	0.00969551	0.00369551	0.00869551	0.00869551	0.00869551	0.00569551	0.00369551	0.0346955	0.0176955	0.00917989	0.00317989	-0.00182011	0.00117989	0.00317989	0.00417989	0.00317989	0.00117989	0.00917989	0.0131799	-0.00030449	0.0106955	0.00269551	0.00169551	0.00869551	0.00869551	-0.00130449	0.00669551	0.00369551	0.00469551
1	0.0311799	0.0291799	0.0231799	0.0191799	0.0221799	0.0231799	0.0156955	0.0186955	0.0116955	0.0166955	0.0146955	0.0156955	0.0126955	0.0106955	0.0376955	0.0256955	0.0161799	0.0111799	0.00517989	0.00817989	0.0121799	0.0131799	0.0121799	0.00917989	0.0161799	0.0231799	0.00469551	0.0156955	0.0106955	0.00669551	0.0136955	0.0136955	0.00469551	0.0116955	0.00769551	0.0106955
1.5	0.0651799	0.0611799	0.0551799	0.0491799	0.0441799	0.0491799	0.0336955	0.0416955	0.0286955	0.0366955	0.0336955	0.0376955	0.0306955	0.0326955	0.0356955	0.0486955	0.0351799	0.0311799	0.0221799	0.0281799	0.0291799	0.0341799	0.0321799	0.0291799	0.0351799	0.0411799	0.0146955	0.0276955	0.0176955	0.0186955	0.0246955	0.0246955	0.0156955	0.0226955	0.0176955	0.0216955
2	0.13018	0.12118	0.11218	0.10418	0.0921799	0.10118	0.0696955	0.0866955	0.0606955	0.0776955	0.0746955	0.0806955	0.0716955	0.0746955	0.0976955	0.0936955	0.0731799	0.0701799	0.0541799	0.0651799	0.0621799	0.0731799	0.0701799	0.0671799	0.0701799	0.0771799	0.0386955	0.0526955	0.0396955	0.0446955	0.0476955	0.0476955	0.0396955	0.0466955	0.0396955	0.0456955
2.5	0.19218	0.17218	0.17018	0.16718	0.15618	0.16018	0.125696	0.143696	0.133696	0.143696	0.130696	0.139696	0.119696	0.129696	0.158696	0.154696	0.13018	0.12118	0.0961799	0.10918	0.11218	0.12518	0.12218	0.12218	0.12218	0.13118	0.0806955	0.100696	0.0846955	0.0896955	0.0906955	0.0926955	0.0846955	0.0936955	0.0806955	0.0896955
3	0.23718	0.21218	0.20918	0.20818	0.19918	0.19018	0.180696	0.182696	0.187696	0.176696	0.177696	0.188696	0.174696	0.178696	0.212696	0.202696	0.18618	0.18018	0.15418	0.15618	0.15918	0.17118	0.16818	0.16818	0.17318	0.18218	0.125696	0.155696	0.134696	0.140696	0.142696	0.144696	0.136696	0.145696	0.129696	0.144696
3.5	0.26918	0.24418	0.24118	0.24018	0.23418	0.22418	0.207696	0.207696	0.204696	0.208696	0.211696	0.221696	0.206696	0.211696	0.247696	0.241696	0.22018	0.20618	0.17918	0.18018	0.18818	0.20218	0.19818	0.18718	0.19218	0.20618	0.171696	0.185696	0.177696	0.178696	0.176696	0.181696	0.171696	0.184696	0.187696	0.184696
4	0.29418	0.26618	0.26818	0.26118	0.26118	0.24718	0.231696	0.232696	0.213696	0.235696	0.242696	0.249696	0.240696	0.246696	0.280696	0.273696	0.24218	0.21618	0.19018	0.20018	0.20518	0.21818	0.21418	0.20318	0.21018	0.21918	0.190696	0.198696	0.188696	0.196696	0.194696	0.198696	0.185696	0.205696	0.211696	0.208696
4.5	0.31418	0.28218	0.28618	0.28518	0.27818	0.27118	0.250696	0.253696	0.229696	0.253696	0.266696	0.268696	0.263696	0.271696	0.302696	0.294696	0.25018	0.22718	0.20018	0.21018	0.21418	0.23118	0.22718	0.21718	0.22618	0.23118	0.203696	0.208696	0.197696	0.206696	0.209696	0.210696	0.202696	0.217696	0.233696	0.219696
5	0.32818	0.29618	0.29918	0.29718	0.28818	0.28518	0.263696	0.267696	0.250696	0.270696	0.283696	0.283696	0.280696	0.283696	0.318696	0.306696	0.26018	0.23818	0.21018	0.21618	0.22318	0.24118	0.23618	0.22718	0.23718	0.24018	0.211696	0.216696	0.208696	0.216696	0.219696	0.221696	0.213696	0.225696	0.245696	0.229696
5.5	0.34318	0.30718	0.30918	0.30418	0.29818	0.29818	0.273696	0.277696	0.263696	0.280696	0.295696	0.294696	0.289696	0.294696	0.315696	0.318696	0.27118	0.24918	0.22118	0.22318	0.23218	0.24718	0.24118	0.23718	0.24618	0.25218	0.222696	0.226696	0.220696	0.224696	0.229696	0.231696	0.223696	0.232696	0.251696	0.238696
6	0.35618	0.31618	0.31918	0.31318	0.30818	0.31118	0.284696	0.287696	0.266696	0.291696	0.308696	0.307696	0.302696	0.304696	0.323696	0.329696	0.27618	0.25518	0.23018	0.23618	0.24018	0.25318	0.24718	0.24418	0.25118	0.25918	0.231696	0.233696	0.225696	0.233696	0.235696	0.238696	0.228696	0.239696	0.258696	0.244696
6.5	0.36718	0.32618	0.32518	0.32118	0.31818	0.32118	0.293696	0.296696	0.269696	0.302696	0.319696	0.317696	0.313696	0.313696	0.335696	0.340696	0.28118	0.26118	0.23518	0.24218	0.24418	0.25718	0.25018	0.24718	0.25518	0.26218	0.236696	0.236696	0.233696	0.236696	0.240696	0.244696	0.230696	0.246696	0.264696	0.249696
7	0.37618	0.33618	0.33418	0.32718	0.32718	0.33218	0.300696	0.305696	0.279696	0.311696	0.329696	0.327696	0.323696	0.322696	0.346696	0.350696	0.28418	0.26618	0.24018	0.24418	0.25018	0.25918	0.25518	0.25018	0.25818	0.26618	0.239696	0.239696	0.234696	0.244696	0.246696	0.248696	0.234696	0.251696	0.270696	0.258696
7.5	0.38018	0.34718	0.34418	0.33718	0.33518	0.34418	0.308696	0.313696	0.292696	0.321696	0.339696	0.338696	0.332696	0.332696	0.357696	0.360696	0.28718	0.27118	0.24418	0.25318	0.25518	0.26518	0.25918	0.25318	0.26318	0.27118	0.243696	0.242696	0.242696	0.248696	0.251696	0.253696	0.238696	0.255696	0.272696	0.259696
8	0.38918	0.36018	0.35518	0.34918	0.34718	0.35718	0.316696	0.322696	0.306696	0.330696	0.347696	0.349696	0.339696	0.339696	0.365696	0.367696	0.29318	0.27518	0.24818	0.25418	0.25918	0.27018	0.26218	0.25718	0.26718	0.27518	0.246696	0.244696	0.245696	0.252696	0.255696	0.257696	0.242696	0.258696	0.279696	0.264696
8.5	0.39218	0.37518	0.36618	0.36618	0.36118	0.37118	0.328696	0.331696	0.324696	0.340696	0.355696	0.359696	0.347696	0.351696	0.372696	0.375696	0.29618	0.28018	0.25318	0.25718	0.26418	0.27518	0.26618	0.26118	0.27018	0.28018	0.250696	0.250696	0.252696	0.258696	0.260696	0.257696	0.246696	0.261696	0.280696	0.265696
9	0.40318	0.39018	0.38118	0.37918	0.37418	0.38618	0.342696	0.343696	0.349696	0.354696	0.368696	0.370696	0.359696	0.362696	0.382696	0.387696	0.30218	0.28318	0.25718	0.26018	0.27118	0.28118	0.27018	0.26618	0.27418	0.28318	0.255696	0.253696	0.254696	0.261696	0.261696	0.260696	0.247696	0.265696	0.280696	0.270696
9.5	0.40518	0.41418	0.39518	0.38518	0.38918	0.40518	0.362696	0.356696	0.371696	0.370696	0.385696	0.384696	0.375696	0.374696	0.393696	0.396696	0.30518	0.28718	0.26118	0.26118	0.27318	0.28218	0.27518	0.27318	0.27818	0.28718	0.260696	0.258696	0.261696	0.265696	0.265696	0.262696	0.254696	0.267696	0.283696	0.276696
10	0.41018	0.41818	0.40218	0.39318	0.40518	0.41918	0.375696	0.369696	0.393696	0.382696	0.394696	0.393696	0.384696	0.383696	0.400696	0.402696	0.31018	0.28918	0.26518	0.26818	0.28018	0.28518	0.27718	0.27618	0.28118	0.29118	0.262696	0.262696	0.265696	0.268696	0.270696	0.266696	0.256696	0.270696	0.289696	0.274696
10.5	0.41718	0.42318	0.40618	0.39718	0.40918	0.42718	0.387696	0.377696	0.410696	0.387696	0.401696	0.400696	0.388696	0.389696	0.405696	0.407696	0.31118	0.29218	0.26818	0.27218	0.28518	0.29018	0.27918	0.27718	0.28618	0.29418	0.266696	0.268696	0.270696	0.273696	0.273696	0.272696	0.258696	0.271696	0.297696	0.282696
11	0.42118	0.42718	0.41018	0.40118	0.41418	0.42818	0.389696	0.380696	0.416696	0.390696	0.406696	0.402696	0.391696	0.390696	0.408696	0.410696	0.31618	0.29418	0.27218	0.27618	0.29118	0.29518	0.28118	0.28218	0.28918	0.29618	0.271696	0.274696	0.273696	0.277696	0.276696	0.274696	0.264696	0.273696	0.297696	0.284696
11.5	0.42418	0.43018	0.41518	0.40518	0.41818	0.43218	0.394696	0.384696	0.419696	0.394696	0.410696	0.406696	0.395696	0.394696	0.411696	0.413696	0.32418	0.30218	0.27518	0.27918	0.29718	0.30118	0.28918	0.28518	0.29218	0.30018	0.280696	0.277696	0.278696	0.284696	0.281696	0.277696	0.264696	0.281696	0.298696	0.284696
12	0.42518	0.43618	0.41918	0.41018	0.42318	0.43718	0.399696	0.389696	0.424696	0.398696	0.414696	0.411696	0.399696	0.397696	0.415696	0.417696	0.32218	0.30518	0.27918	0.28218	0.30718	0.30318	0.29818	0.29218	0.29818	0.30418	0.288696	0.288696	0.286696	0.289696	0.287696	0.284696	0.270696	0.284696	0.300696	0.287696
12.5	0.42718	0.44018	0.42218	0.41318	0.42718	0.44218	0.402696	0.392696	0.430696	0.402696	0.419696	0.414696	0.402696	0.400696	0.419696	0.421696	0.32318	0.30718	0.28618	0.29018	0.31118	0.30618	0.30218	0.29418	0.29918	0.30918	0.290696	0.290696	0.288696	0.291696	0.289696	0.285696	0.276696	0.285696	0.304696	0.289696
13	0.43118	0.44418	0.42618	0.41718	0.43218	0.44918	0.407696	0.396696	0.436696	0.405696	0.423696	0.418696	0.405696	0.404696	0.423696	0.426696	0.32218	0.31018	0.28918	0.29518	0.31618	0.30818	0.30418	0.29618	0.30118	0.30918	0.293696	0.292696	0.294696	0.294696	0.292696	0.287696	0.276696	0.286696	0.307696	0.293696
13.5	0.43618	0.44818	0.42918	0.42018	0.43618	0.45518	0.411696	0.400696	0.442696	0.409696	0.427696	0.422696	0.409696	0.407696	0.426696	0.430696	0.32218	0.31118	0.29318	0.29918	0.31818	0.31318	0.30618	0.29618	0.30318	0.30818	0.296696	0.295696	0.295696	0.297696	0.297696	0.289696	0.276696	0.288696	0.307696	0.294696
14	0.44118	0.45218	0.43218	0.42418	0.44118	0.46118	0.416696	0.405696	0.447696	0.413696	0.432696	0.426696	0.412696	0.410696	0.430696	0.434696	0.32218	0.31218	0.29618	0.30218	0.32218	0.31818	0.30918	0.29618	0.30618	0.31018	0.299696	0.299696	0.297696	0.301696	0.302696	0.291696	0.279696	0.290696	0.312696	0.297696
14.5	0.44718	0.45718	0.43718	0.42818	0.44518	0.46618	0.420696	0.407696	0.451696	0.418696	0.436696	0.430696	0.415696	0.413696	0.433696	0.438696	0.32518	0.31418	0.29518	0.30218	0.32618	0.32218	0.31218	0.30018	0.30918	0.31218	0.301696	0.303696	0.300696	0.303696	0.307696	0.292696	0.282696	0.293696	0.317696	0.299696
15	0.44918	0.46118	0.44118	0.43218	0.44918	0.46918	0.425696	0.411696	0.454696	0.422696	0.440696	0.435696	0.419696	0.417696	0.438696	0.442696	0.32518	0.32018	0.29818	0.30618	0.33118	0.32618	0.31618	0.30918	0.31518	0.31418	0.304696	0.307696	0.303696	0.307696	0.313696	0.297696	0.288696	0.296696	0.323696	0.303696
15.5	0.45018	0.46518	0.44618	0.43818	0.45318	0.47318	0.429696	0.415696	0.457696	0.426696	0.444696	0.439696	0.422696	0.421696	0.442696	0.447696	0.32718	0.32318	0.29818	0.30918	0.33318	0.32818	0.32118	0.31618	0.32018	0.31618	0.306696	0.311696	0.309696	0.309696	0.318696	0.302696	0.292696	0.300696	0.326696	0.306696
16	0.45418	0.46818	0.45118	0.44218	0.45818	0.47618	0.434696	0.419696	0.459696	0.431696	0.448696	0.443696	0.426696	0.424696	0.447696	0.450696	0.32918	0.32318	0.30118	0.31018	0.33618	0.33318	0.32318	0.32118	0.32318	0.31818	0.310696	0.313696	0.310696	0.312696	0.321696	0.307696	0.297696	0.304696	0.329696	0.309696
16.5	0.45718	0.47218	0.45618	0.44718	0.46218	0.47918	0.437696	0.424696	0.462696	0.435696	0.453696	0.446696	0.429696	0.428696	0.450696	0.454696	0.33118	0.32718	0.30418	0.31418	0.33818	0.33618	0.32518	0.32718	0.32718	0.32118	0.311696	0.315696	0.313696	0.313696	0.326696	0.311696	0.305696	0.309696	0.333696	0.313696
17	0.46118	0.47618	0.45918	0.45018	0.46518	0.48118	0.441696	0.427696	0.465696	0.439696	0.456696	0.449696	0.432696	0.431696	0.453696	0.457696	0.33318	0.32918	0.30718	0.31718	0.34218	0.34118	0.32818	0.33118	0.33118	0.32618	0.313696	0.316696	0.316696	0.317696	0.327696	0.317696	0.308696	0.313696	0.338696	0.318696
17.5	0.46318	0.47918	0.46418	0.45418	0.46818	0.48418	0.445696	0.432696	0.468696	0.442696	0.460696	0.453696	0.436696	0.434696	0.457696	0.460696	0.33718	0.33718	0.30918	0.32318	0.34518	0.34418	0.33218	0.33418	0.33518	0.32918	0.317696	0.318696	0.321696	0.320696	0.334696	0.322696	0.311696	0.317696	0.342696	0.320696
18	0.46618	0.48218	0.46718	0.45718	0.47118	0.48718	0.449696	0.435696	0.470696	0.446696	0.464696	0.456696	0.439696	0.437696	0.460696	0.462696	0.34118	0.34218	0.31118	0.32718	0.34718	0.34718	0.33518	0.33618	0.34018	0.33218	0.321696	0.320696	0.325696	0.321696	0.338696	0.326696	0.314696	0.321696	0.345696	0.324696
18.5	0.46718	0.48618	0.47118	0.46018	0.47418	0.48818	0.453696	0.439696	0.473696	0.449696	0.468696	0.459696	0.442696	0.441696	0.464696	0.466696	0.34318	0.34718	0.31518	0.33218	0.34918	0.35018	0.33718	0.34118	0.34418	0.33718	0.325696	0.323696	0.328696	0.324696	0.342696	0.331696	0.319696	0.325696	0.347696	0.327696
19	0.47018	0.49018	0.47418	0.46418	0.47818	0.49118	0.456696	0.443696	0.475696	0.452696	0.471696	0.462696	0.444696	0.444696	0.466696	0.469696	0.34318	0.35118	0.31918	0.33518	0.35118	0.35118	0.34118	0.34418	0.34718	0.34118	0.330696	0.326696	0.331696	0.327696	0.344696	0.334696	0.321696	0.329696	0.349696	0.330696
19.5	0.47418	0.49418	0.47818	0.46718	0.48118	0.49318	0.459696	0.447696	0.477696	0.456696	0.474696	0.464696	0.448696	0.447696	0.469696	0.471696	0.34418	0.35318	0.32218	0.33818	0.35318	0.35318	0.34518	0.34618	0.34818	0.34418	0.335696	0.328696	0.333696	0.330696	0.346696	0.339696	0.323696	0.333696	0.353696	0.332696
20	0.47818	0.49718	0.48118	0.47018	0.48518	0.49618	0.462696	0.450696	0.480696	0.459696	0.477696	0.467696	0.451696	0.450696	0.471696	0.475696	0.34418	0.35418	0.32518	0.34018	0.35518	0.35418	0.34618	0.34818	0.35018	0.34718	0.338696	0.332696	0.335696	0.333696	0.349696	0.342696	0.325696	0.337696	0.356696	0.333696
20.5	0.47818	0.50018	0.48518	0.47318	0.48818	0.49818	0.465696	0.453696	0.482696	0.463696	0.481696	0.469696	0.454696	0.453696	0.475696	0.478696	0.34518	0.35618	0.32618	0.34318	0.35618	0.35518	0.34818	0.35118	0.35418	0.35118	0.341696	0.335696	0.337696	0.335696	0.353696	0.346696	0.327696	0.340696	0.357696	0.335696
21	0.47618	0.50318	0.48918	0.47618	0.49118	0.50018	0.469696	0.458696	0.484696	0.466696	0.485696	0.472696	0.457696	0.456696	0.478696	0.482696	0.34618	0.35918	0.32718	0.34318	0.35518	0.35618	0.35118	0.35218	0.35718	0.35418	0.343696	0.338696	0.340696	0.339696	0.359696	0.349696	0.330696	0.343696	0.359696	0.336696
21.5	0.47818	0.50718	0.49218	0.47918	0.49418	0.50318	0.471696	0.461696	0.487696	0.470696	0.491696	0.476696	0.460696	0.459696	0.482696	0.486696	0.34718	0.36118	0.33018	0.34318	0.35618	0.35718	0.35418	0.35318	0.35918	0.35718	0.345696	0.341696	0.340696	0.341696	0.357696	0.350696	0.332696	0.346696	0.360696	0.335696
22	0.48118	0.50918	0.49618	0.48218	0.49718	0.50318	0.476696	0.464696	0.489696	0.474696	0.498696	0.481696	0.464696	0.463696	0.489696	0.492696	0.34718	0.36318	0.33118	0.34418	0.35618	0.35818	0.35518	0.35418	0.36118	0.35918	0.347696	0.344696	0.341696	0.343696	0.362696	0.352696	0.337696	0.347696	0.362696	0.338696
22.5	0.48118	0.51218	0.49918	0.48618	0.50018	0.50618	0.480696	0.469696	0.491696	0.479696	0.499696	0.488696	0.468696	0.468696	0.493696	0.492696	0.34818	0.36618	0.33218	0.34418	0.35918	0.35918	0.35618	0.35518	0.36318	0.36118	0.349696	0.347696	0.342696	0.345696	0.364696	0.352696	0.340696	0.349696	0.362696	0.342696
23	0.48118	0.51518	0.50218	0.48818	0.50218	0.50818	0.483696	0.473696	0.493696	0.483696	0.497696	0.492696	0.472696	0.473696	0.493696	0.490696	0.35018	0.36818	0.33418	0.34518	0.35618	0.36118	0.35718	0.35518	0.36418	0.36518	0.350696	0.348696	0.342696	0.345696	0.366696	0.354696	0.342696	0.350696	0.364696	0.341696
23.5	0.48218	0.51718	0.50518	0.49118	0.50518	0.51118	0.483696	0.477696	0.497696	0.485696	0.496696	0.492696	0.477696	0.477696	0.491696	0.489696	0.35018	0.36818	0.33618	0.34518	0.35818	0.36318	0.35918	0.35618	0.36618	0.36818	0.351696	0.350696	0.344696	0.347696	0.366696	0.356696	0.344696	0.351696	0.365696	0.340696
24	0.48318	0.51918	0.50718	0.49418	0.50718	0.51318	0.481696	0.477696	0.499696	0.481696	0.495696	0.490696	0.482696	0.483696	0.490696	0.488696	0.35018	0.36918	0.33718	0.34618	0.35918	0.36418	0.35918	0.35618	0.36618	0.37318	0.353696	0.350696	0.345696	0.348696	0.367696	0.357696	0.345696	0.352696	0.365696	0.343696

### Sheet: Figure S1B
Strains	Replicate	S
RB1379	1	-0.00451389
vs	2	0.00443351
RB1425	3	0.00855193
	1	-0.0856616
RB1382	2	-0.0762657
vs	3	-0.0886372
RB1425	4	-0.0916549
	5	-0.0965042
	6	-0.0969485
