## Supplementary material for "R-loop imbalance compromises virulence in *Salmonella enterica*": Table S1

### Sheet: Sheet1
Strain	Relevant genotype	Origin
RB207	∆fliGHI::tetRA	[78]
RB230	∆csgD::tetRA	[78]
RB1379	Wild type	Lab stock
RB1382	∆rnhA	This study
RB1390	STM14_0450-miniTn5luxCDABE or yaiB-miniTn5luxCDABE	This study
RB1391	∆rnhA STM14_0450-miniTn5luxCDABE or yaiB-miniTn5luxCDABE	This study
RB1392	spvB-miniTn5luxCDABE	This study
RB1393	∆rnhA spvB-miniTn5luxCDABE	This study
RB1394	kdpD-miniTn5luxCDABE	This study
RB1395	∆rnhA kdpD-miniTn5luxCDABE	This study
RB1396	spvB-miniTn5luxCDABE	This study
RB1397	∆rnhA spvB-miniTn5luxCDABE	This study
RB1398	rfaB-miniTn5luxCDABE	This study
RB1399	∆rnhA rfaB-miniTn5luxCDABE	This study
RB1400	iagB-miniTn5luxCDABE	This study
RB1401	∆rnhA iagB-miniTn5luxCDABE	This study
RB1402	sseK3-miniTn5luxCDABE	This study
RB1403	∆rnhA sseK3-miniTn5luxCDABE	This study
RB1404	sseC-miniTn5luxCDABE	This study
RB1405	∆rnhA sseC-miniTn5luxCDABE	This study
RB1406	pipB2-miniTn5luxCDABE	This study
RB1407	∆rnhA pipB2-miniTn5luxCDABE	This study
RB1408	proV-miniTn5luxCDABE	This study
RB1409	∆rnhA proV-miniTn5luxCDABE	This study
RB1410	nixA-miniTn5luxCDABE	This study
RB1411	∆rnhA nixA-miniTn5luxCDABE	This study
RB1412	entF-miniTn5luxCDABE	This study
RB1413	∆rnhA entF-miniTn5luxCDABE	This study
RB1414	hupA-miniTn5luxCDABE	This study
RB1415	∆rnhA hupA-miniTn5luxCDABE	This study
RB1416	lsrF-miniTn5luxCDABE	This study
RB1417	∆rnhA lsrF-miniTn5luxCDABE	This study
RB1418	luxS-miniTn5luxCDABE	This study
RB1419	∆rnhA luxS-miniTn5luxCDABE	This study
RB1420	rhs-miniTn5luxCDABE	This study
RB1421	∆rnhA rhs-miniTn5luxCDABE	This study
RB1422	ssaV-miniTn5luxCDABE	This study
RB1423	∆rnhA ssaV-miniTn5luxCDABE	This study
RB1425	trg::mudJ	This study
SV6106	∆[avrA-invH]::scar ∆[ssaU-ssaB]::scar	[58]
RB1436	malY::PsicA-sfGFP::FRT-aph-FRT::malX STM14_2013::PssaB-mCherry::FRT-cat-FRT::STM14_2013	This study
RB1437	∆rnhA malY::PsicA-sfGFP::FRT-aph-FRT::malX STM14_2013::PssaB-mCherry::FRT-cat-FRT::STM14_2013	This study
RB1440	STM14_2013::PLtetO-1-sfGFP::FRT-cat-FRT::STM14_2013	This study
RB1441	STM14_2013::PLtetO-1-mCherry::FRT-cat-FRT::STM14_2013	This study
RB1442	∆rnhA STM14_2013::PLtetO-1-sfGFP::FRT-cat-FRT::STM14_2013	This study
RB1443	∆rnhA STM14_2013::PLtetO-1-mCherry::FRT-cat-FRT::STM14_2013	This study
RB1512	STM14_2013::PLtetO-1-mCherry::FRT-cat-FRT::STM14_2013 malY::PsicA-sfGFP::FRT-aph-FRT::malX	This study
RB1513	ΔrnhA STM14_2013::PLtetO-1-mCherry::FRT-cat-FRT::STM14_2013 malY::PsicA-sfGFP::FRT-aph-FRT::malX	This study
RB1514	∆[avrA-invH]::scar ∆[ssaU-ssaB]::scar STM14_2013::PLtetO-1-sfGFP::FRT-cat-FRT::STM14_2013	This study
